# Investigating the molecular basis of cleptobiosis in eusocial stingless bees (Apidae: Hymenoptera)

**DOI:** 10.1101/2024.01.12.575469

**Authors:** Paulo Cseri Ricardo, Natalia De Souza Araujo, Maria Cristina Arias

## Abstract

Cleptobiosis, the act of raiding other species to obtain food or resources, is widespread among animals but rarely obligatory. The eusocial stingless bee *Lestrimelitta limao* is one of the few species that depend entirely on cleptobiosis, raiding other stingless bee colonies for survival. To investigate the molecular basis and evolutionary adaptations associated with this specialized lifestyle, we compared the transcriptomes of foraging workers of *L. limao* and three non-robber stingless bees – *Nannotrigona testaceicornis*, *Scaptotrigona* aff. *depilis*, and *Tetragonisca angustula*.

Our analysis revealed that differentially expressed orthologs were predominantly downregulated in *L. limao* workers, suggesting reduced transcriptional activity during foraging in this species. These downregulated genes fall into three major functional categories potentially linked to cleptobiotic adaptations: (1) detoxification and chemoreception genes, including cytochrome P450s and odorant receptors, indicating decreased exposure to phytochemicals; (2) neuronal and synaptic genes, such as *para* and *Dys*, possibly reflecting neurophysiological modifications; and (3) mitochondrial and carbohydrate metabolism genes, suggesting lower energetic demands. These findings provide novel insights into the molecular mechanisms shaping cleptobiotic behavior in eusocial bees.
