## Supplementary Material 3 for "Investigating the molecular basis of cleptobiosis in eusocial stingless bees (Apidae: Hymenoptera)"

### Sheet: Planilha1
Investigating the molecular basis of cleptobiosis in eusocial stingless bees (Apidae: Hymenoptera)
Paulo Cseri Ricardo1*, Natalia de Souza Araujo2 and Maria Cristina Arias1
1 Departamento de Genética e Biologia Evolutiva – Instituto de Biociências, Universidade de São Paulo, São Paulo, Brazil
2 Unit of Evolutionary Biology & Ecology – Université libre de Bruxelles, Brussels, Belgium
* Corresponding author: P.C. Ricardo, cseri.bio@gmail.com
Table III	Enriched Gene Ontology terms among the differentially expressed orthologs among Lestrimelitta limao, Nannotrigona testaceicornis, Scaptotrigona aff. depilis and Tetragonisca angustula
GO.ID	Term	Annotated	Significant	Expected	classicFisher	Ontology
GO:0050794	regulation of cellular process	1271	32	20.3	0.00045	BP
GO:0048731	system development	609	20	9.73	0.00051	BP
GO:0019228	neuronal action potential	4	2	0.06	0.00147	BP
GO:0034110	regulation of homotypic cell-cell adhesion	4	2	0.06	0.00147	BP
GO:0007399	nervous system development	379	14	6.05	0.00166	BP
GO:0050789	regulation of biological process	1368	32	21.85	0.00214	BP
GO:0007275	multicellular organism development	730	21	11.66	0.00215	BP
GO:0019226	transmission of nerve impulse	5	2	0.08	0.00242	BP
GO:0048856	anatomical structure development	791	22	12.63	0.00248	BP
GO:0032502	developmental process	846	23	13.51	0.00252	BP
GO:0065007	biological regulation	1461	33	23.33	0.00322	BP
GO:0048790	maintenance of presynaptic active zone structure	6	2	0.1	0.0036	BP
GO:0051928	positive regulation of calcium ion transport	6	2	0.1	0.0036	BP
GO:0086010	membrane depolarization during action potential	6	2	0.1	0.0036	BP
GO:0099558	maintenance of synapse structure	6	2	0.1	0.0036	BP
GO:1904427	positive regulation of calcium ion transmembrane transport	6	2	0.1	0.0036	BP
GO:1990709	presynaptic active zone organization	6	2	0.1	0.0036	BP
GO:0007272	ensheathment of neurons	22	3	0.35	0.00475	BP
GO:0008366	axon ensheathment	22	3	0.35	0.00475	BP
GO:0050896	response to stimulus	1116	27	17.82	0.00482	BP
GO:0007154	cell communication	730	20	11.66	0.00542	BP
GO:0023052	signaling	731	20	11.67	0.00552	BP
GO:0051017	actin filament bundle assembly	24	3	0.38	0.00611	BP
GO:0061572	actin filament bundle organization	24	3	0.38	0.00611	BP
GO:0051899	membrane depolarization	8	2	0.13	0.00658	BP
GO:0034394	protein localization to cell surface	9	2	0.14	0.00837	BP
GO:0008092	cytoskeletal protein binding	188	10	3.45	0.0019	MF
GO:0031594	neuromuscular junction	25	4	0.47	0.0011	CC
GO:0061695	transferase complex, transferring phosphorus-containing groups	64	5	1.2	0.0064	CC
GO.ID: Gene Ontology term ID
Term: Gene Ontology term name
Annotated: number of genes annotated to a GO term in the entire background set (gene universe)
Significant: number of genes annotated to that GO term in the input list
Expected: an estimate of the number of genes a node of size Annotated would have if the significant genes were to be randomly selected from the background set (gene universe)
classicFisher: p-value obtained after the test
Ontology: Gene Ontology category
